# Investigation of microglial diversity in a mouse model of Parkinson’s disease pathology

**DOI:** 10.1101/2023.11.23.567809

**Authors:** L Iovino, J VanderZwaag, G Kaur, P Khakpour, V Giusti, A Chiavegato, L Tenorio-Lopes, E Greggio, ME Tremblay, L Civiero

## Abstract

Microglia, the central nervous system resident immune cells, are now recognized to critically impact homeostasis maintenance and contribute to the outcomes of various pathological conditions including Parkinson’s disease (PD). Microglia are heterogenous, with a variety of states recently identified in aging and neurodegenerative disease models, including the ‘disease-associated microglia’ (DAM) which present a selective enrichment of *CLEC7A* encoding the CLEC7A or DECTIN1 protein, and the ‘dark microglia’ (DM) displaying markers of cellular stress at the ultrastructural level. However, the roles of CLEC7A-positive microglia and DM in the pathology of PD have remained largely elusive. By applying immunofluorescence and scanning electron microscopy, we aimed to characterize 1) the CLEC7A -positive cell population, and 2) their possible relationships to DM in a mouse model harboring a G2019S pathogenic mutation of the LRRK2 gene, the most common mutation linked to PD. We examined 18-month-old mice, comparing between LRRK2 G2019S knock-in mice and wild-type controls. In the dorsal striatum, a region affected by PD pathology, extensive ultrastructural features of cellular stress (e.g., endoplasmic reticulum and Golgi apparatus dilation), as well as reduced direct cellular contacts, were observed for microglia from LRRK2 G2019S mice *versus* controls. CLEC7A-positive microglia exhibited extensive phagocytic ultrastructural characteristics in the LRRK2 G2019S mice. Additionally, the LRRK2 G2019S mice presented a higher proportion of DM. Lastly, immunofluorescence and biochemical analysis revealed higher number of CLEC7A-positive cells in Lrrk2 G2019S genotype *versus* controls both in tissues and in primary microglia cells. Of note, CLEC7A-positive cells present a selective enrichment of ameboid morphology and tend to cluster in the pathogenic animal. In summary, we provide novel insights into the involvement of recently-defined microglial states, CLEC7A-positive cells and DM, in the context of LRRK2 G2019S PD pathology.
