## Supplementary material for "Investigation of microglial diversity in a mouse model of Parkinson’s disease pathology": Suppl-Table1

### Sheet: Sheet1
	Parameters			Mean ± standard error of the mean (min — max)		Gaussian Distribution?	U/f	p	Significance	t	df
				Lrrk2 WT	Lrrk2 G2019S
	Organelles	# Lysosomes	Primary	0.03846 ± 0.02693 (0.000 — 1.000)	0.000 ± 0.000 (0.000 — 0.000)	N	1250	0.4952	ns	n/a	n/a
			Secondary	0.2885 ± 0.1075 (0.000 — 4.000)	0.1200 ± 0.04642 (0.000 — 1.000)	N	1241	0.4859	ns	n/a	n/a
			Tertiary	1.250 ± 0.1734 (0.000 — 5.000)	1.260 ± 0.2057 (0.000 — 5.000)	N	1249	0.7244	ns	n/a	n/a
			Total	1.577 ± 0.1870 (0.000 — 5.000)	1.380 ± 0.2174 (0.000 — 5.000)	N	1133	0.2492	ns	n/a	n/a
			% Cell Area of Lysosomes (μm)	13.86 ± 1.742 (0.000 — 43.40)	11.78 ± 1.995 (0.000 — 47.75)	N	1099	0.1741	ns	n/a	n/a
		# ER	Healthy	9.788 ± 0.7676 (0.000 — 22.00)	6.260 ± 0.7724 (0.000 — 27.00)	N	773.5	0.0003	***	n/a	n/a
			Dilated	0.9808 ± 0.1932 (0.000 — 7.000)	2.200 ± 0.3037 (0.000 — 8.000)	N	807.5	0.0005	***	n/a	n/a
			Altered	0.01923 ± 0.01923 (0.000 — 1.000)	0.000 ± 0.000 (0.000 — 0.000)	N	1275	>0.9999	ns	n/a	n/a
			Total Dystrophic	1.000 ± 0.1922 (0.000 — 7.000)	2.200 ± 0.3037 (0.000 — 8.000)	N	818.5	0.0007	***	n/a	n/a
			% Dystrophic	11.37 ± 2.430 (0.000 — 100.0)	28.69 ± 3.472 (0.000 — 100.0)	N	703.0	<0.0001	****	n/a	n/a
			Total	10.79 ± 0.7507 (1.000 — 22.00)	8.460 ± 0.9219 (0.000 — 27.00)	N	920.5	0.0105	*	n/a	n/a
		# Golgi	Healthy	0.5962 ± 0.1324 (0.000 — 3.000)	0.04000 ± 0.02799 (0.000 — 1.000)	N	916.0	<0.0001	****	n/a	n/a
			Dilated	0.07692 ± 0.04633 (0.000 — 2.000)	0.5000 ± 0.1407 (0.000 — 4.000)	N	1031	0.0032	**	n/a	n/a
			Altered	0.07692 ± 0.04633 (0.000 — 2.000)	0.000 ± 0.000 (0.000 — 0.000)	N	1300	>0.9999	ns	n/a	n/a
			Total Dystrophic	0.000 ± 0.000 (0.000 — 0.000)	0.5000 ± 0.1407 (0.000 — 4.000)	N	1031	0.0032	**	n/a	n/a
			% Dystrophic	4.487 ± 2.751 (0.000 — 100.000)	26.00 ± 6.266 (0.000 — 100.0)	N	1031	0.0028	**	n/a	n/a
			Total	0.6731 ± 0.1393 (0.000 — 3.000)	0.5400 ± 0.1406 (0.000 — 4.000)	N	1204	0.4458	ns	n/a	n/a
										n/a	n/a
		# ER and Golgi	Total Dilation	0.9038 ± 0.1721 (0.000 — 7.000)	2.500 ± 0.3804 (0.000 — 11.00)	N	717.5	<0.0001	****	n/a	n/a
		# Mitochondria	Healthy	2.788 ± 0.4159 (0.000 — 16.00)	2.520 ± 0.4013 (0.000 — 11.000)	N	1178	0.4067	ns	n/a	n/a
			Donut	0.03846 ± 0.02693 (0.000 — 1.000)	0.06000 ± 0.004435 (0.000 — 2.000)	N	1297	0.8089	ns	n/a	n/a
			Elongated	0.6538 ± 0.1645 (0.000 — 6.000)	0.6200 ± 0.1639 (0.000 — 5.000)	N	1236	0.6180	ns	n/a	n/a
			Altered	0.3654 ± 0.1029 (0.000 — 3.000)	0.9000 ± 0.2846 (0.000 — 11.000)	N	1118	0.1367	ns	n/a	n/a
			Total Dystrophic	1.058 ± 0.2099 (0.000 — 8.000)	1.580 ± 0.3382 (0.000 — 11.00)	N	1184	0.4134	ns	n/a	n/a
			% Dystrophic	23.25 ± 4.022 (0.000 — 100.0)	33.27 ± 4.989 (0.000 — 100.0)	N	1082	0.1276	ns	n/a	n/a
			Total	3.846 ± 0.5037 (0.000 — 21.00)	4.100 ± 0.6261 (0.000 — 22.00)	N	N	0.7173	ns	n/a	n/a
		# Phagosomes	Empty	0.05769 ± 0.04266 (0.000 — 2.000)	0.000 ± 0.000 (0.000 — 0.000)	N	1250	0.4952	ns	n/a	n/a
			With Contents	0.05769 ± 0.04266 (0.000 — 2.000)	0.2200 ± 0.1042 (0.000 — 4.000)	N	1194	0.1115	ns	n/a	n/a
			Total	0.1154 ± 0.05924 (0.000 — 2.000)	0.2200 ± 0.1042 (0.000 — 4.000)	N	1244	0.4252	ns	n/a	n/a
	Contacts with environment	# Synaptic Elements	Pre-Synaptic Axon Terminal	1.808 ± 0.2092 (0.000 — 6.000)	0.6800 ± 0.1652 (0.000 — 6.000)	N	664.0	<0.0001	****	n/a	n/a
			Post-Synaptic Dendritic Spine	0.07692 ± 0.03731 (0.000 — 1.000)	0.04000 ± 0.02799 (0.000 — 1.000)	N	1252	0.6783	ns	n/a	n/a
			Synapse	0.2885 ± 0.07438 (0.000 — 2.000)	0.06000 ± 0.03393 (0.000 — 1.000)	N	1050	0.0104	*	n/a	n/a
			Total	2.173 ± 0.2192 (0.000 — 7.000)	0.7800 ± 0.1814 (0.000 — 6.000)	N	566.0	<0.0001	****	n/a	n/a
		# Myelinated Axons		0.4423 ± 0.1241 (0.000 — 4.000)	1.000 ± 0.2195 (0.000 ± 8.000)	N	1003	0.0207	*	n/a	n/a
		# Astrocytes	Astrocytes Cell Bodies	0.1154 ± 0.04474 (0.000 — 1.000)	0.0600 ± 0.03393 (0.000 ± 1.000)	N	1228	0.4882	ns	n/a	n/a
			Astrocytes Processes	0.09615 ± 0.05668 (0.000 — 2.000)	0.000 ± 0.000 (0.000 — 0.000)	N	1225	0.2429	ns	n/a	n/a
		# Other Neural Cells	Neuronal Cell Bodies	0.2500 ± 0.06656 (0.000 — 2.000)	0.1400 ± 0.05721 (0.000 — 2.000)	N	1159	0.1880	ns	n/a	n/a
			Oligodendrocyte Cell Bodies	0.01923 ± 0.01923 (0.000 — 1.000)	0.0400 ± 0.02799 (0.000 — 1.000)	N	1273	0.6139	ns	n/a	n/a
			Microglial Cell Bodies	0.01923 ± 0.01923 (0.000 — 1.000)	0.000 ± 0.000 (0.000 — 0.000)	N	1275	>0.9999	ns	n/a	n/a
		# Neurovasculature	Blood Vessel	0.1923 ± 0.05519 (0.000 — 1.000)	0.02000 ± 0.02000 (0.000 — 1.000)	N	1076	0.0080	**	n/a	n/a
			Endothelial Cell Bodies	0.03847 ± 0.02693 (0.000 — 1.000)	0.000 ± 0.000 (0.000 — 0.000)	N	1250	0.4952	ns	n/a	n/a
		# Total Contacts		3.346 ± 0.2296 (0.000 — 8.000)	2.040 ± 0.2913 (0.000 — 10.00)	N	708.5	<0.0001	****	n/a	n/a
		% of Total Perimeter Contacting Extracellular Digestion/Space		6.898 ± 1.834 (0.000 — 54.93)	44.93 ± 3.577 (0.000 — 92.92)	N	187.5	<0.0001	****	n/a	n/a
	Cell Characteristics	Area (μm²)		36.34 ± 1.381 (18.53 — 59.30)	35.37 ± 1.577 (10.76 — 53.60)	Y	1.253	0.6421	ns	0.4662	100
		Perimeter (μm)		29.35 ± 1.143 (17.49 — 55.71)	27.63 ± 0.9952 (14.15 — 53.39)	N	1216	0.5777	ns	n/a	n/a
		Circularity (a.u.)		0.5864 ± 0.02570 (0.1340 — 0.8370)	0.6128 ± 0.02394 (0.2530 — 0.8530)	N	1217	0.5811	ns	n/a	n/a
		Solidity (a.u.)		0.8494 ± 0.01797 (0.4600 — 0.9750)	0.8782 ± 0.01257 (0.622 — 0.9690)	N	1175	0.4053	ns	n/a	n/a
	Integrated Density Ratio	Raw Output		0.9502 ± 0.009101 (0.8069 — 1.077)	0.9059 ± 0.01860 (0.6331 — 1.134)	N	1064	0.2065	ns	n/a	n/a
		Categorization	Typical Cells	0.8654 ± 0.04779 (0.000 — 1.000)	0.6458 ± 0.06976 (0.000 — 1.000)	N	974.0	0.018	*	n/a	n/a
			Intermediate Cells	0.1346 ± 0.04779 (0.000 — 1.000)	0.1875 ± 0.05693 (0.000 — 1.000)	N	1182	0.5877	ns	n/a	n/a
			Dark Cells	0.000 ± 0.000 (0.000 — 0.000)	0.1667 ± 0.05436 (0.000 — 1.000)	N	1040	0.002	**	n/a	n/a
